# Master clock‒thalamic‒prefrontal circuit controls circadian social priority

**DOI:** 10.64898/2025.12.05.691743

**Authors:** Jihoon Kim, Jinseon Yu, Boil Kim, Inah Park, Minseok Kim, Jimin Lee, Mijung Choi, Cheol Song, Yulong Li, Kyungjin Kim, Jong-Cheol Rah, Han Kyoung Choe

## Abstract

Social behaviors arise from complex brain operations that adapt to changing social contexts and internal states. However, how internal states guide the resolution of competing social goals remains unclear. Here, we show that prioritization between competing instincts follows a circadian pattern via a circuit linking the suprachiasmatic nucleus (SCN) to the medial prefrontal cortex (mPFC). Specifically, SCN^VIP^ neurons project to Vipr2-expressing neurons in the nucleus reuniens (RE), which innervate the mPFC to regulate social prioritization. Vipr2 signaling in the RE is essential for circadian modulation of appetitive and consummatory social behaviors, aligning social behaviors with clock-regulated reproductive system. Overall, this SCN-RE-mPFC circuit provides a neural principle through which the master clock coordinates the prefrontal cortex to resolve a conflict of motivated behaviors by referencing an internal state.
