## Supplementary material for "Master clock‒thalamic‒prefrontal circuit controls circadian social priority": Table S1

### Sheet: Main
	Table S1. Statistical Information
	Note: All statistical tests are two-sided.
	Figure	Panel	Sample size	Statistical test	P values	Normality (Shapiro-Wilk test)	Additional test
	Fig. 1	C	CT00: n = 7 CT06: n = 8 CT12: n = 21 CT18: n = 13	One-way ANOVA test followed by post hoc Tukey's HSD test	One-way ANOVA: F(3, 45) = 4.27, p = 0.010 Tukey's HSD: CT12 vs CT18: p = 0.0074502	p > 0.05
	Fig. 1	D	CT00: n = 7 CT06: n = 8 CT12: n = 21 CT18: n = 13	One-way ANOVA test	One-way ANOVA: F(3, 45) = 0.69, p = 0.566	p > 0.05
	Fig. 1	E	CT00: n = 7 CT06: n = 8 CT12: n = 21 CT18: n = 13	One-way ANOVA test	One-way ANOVA: F(3, 45) = 1.05, p = 0.378	p > 0.05
	Fig. 1	J	SCNVIP-eNpHR3.0: n = 10	RM Two-way ANOVA test followed by post hoc pairwise paired t-tests (Bonferroni-corrected)	RM Two-way ANOVA: Time: F(1, 9) = 5.454, p = 0.044 Stim: F(1, 9) = 1.992, p = 0.192 Time:Stim: F(1, 9) = 13.029, p = 0.006 Pairwise paired t-tests: CT12_off vs CT18_off: p = 0.002 CT18_off vs CT18_on: p = 0.021	p > 0.05
	Fig. 1	J	SCNAVP-eNpHR3.0: n = 9	RM Two-way ANOVA test followed by post hoc pairwise paired t-tests (Bonferroni-corrected)	RM Two-way ANOVA: Time: F(1, 8) = 16.869, p = 0.003 Stim: F(1, 8) = 0.026, p = 0.877 Time:Stim: F(1, 8) = 0.691, p = 0.430 Pairwise paired t-tests: CT12_off vs CT18_off: p = 0.003 CT12_on vs CT18_on: p = 0.003	p > 0.05
	Fig. 1	K	SCNVIP-eNpHR3.0: n = 10	Paired t-test	p = 0.006	p > 0.05
	Fig. 1	K	SCNAVP-eNpHR3.0: n = 9	Paired t-test	p = 0.430	p > 0.05
	Fig. 1	L	SCNVIP-eNpHR3.0: n = 10	RM Two-way ANOVA test followed by post hoc pairwise paired t-tests (Bonferroni-corrected)	RM Two-way ANOVA: Time: F(1, 9) = 0.826, p = 0.387 Stim: F(1, 9) = 6.688, p = 0.029 Time:Stim: F(1, 9) = 3.234, p = 0.106 Pairwise paired t-tests: p > 0.05	p > 0.05
	Fig. 1	L	SCNAVP-eNpHR3.0: n = 9	RM Two-way ANOVA test followed by post hoc pairwise paired t-tests (Bonferroni-corrected)	SCNAVP-eNpHR3.0: RM Two-way ANOVA: Time: F(1, 8) = 0.016, p = 0.902 Stim: F(1, 8) = 0.006, p = 0.940 Time:Stim: F(1, 8) = 13.081, p = 0.007 Pairwise paired t-tests: p > 0.05	p > 0.05
	Fig. 1	M	SCNVIP-eNpHR3.0: n = 10	RM Two-way ANOVA test followed by post hoc pairwise paired t-tests (Bonferroni-corrected)	RM Two-way ANOVA: Time: F(1, 9) = 0.644, p = 0.443 Stim: F(1, 9) = 0.959, p = 0.353 Time:Stim: F(1, 9) = 0.114, p = 0.743	p > 0.05
	Fig. 1	M	SCNAVP-eNpHR3.0: n = 9	RM Two-way ANOVA test followed by post hoc pairwise paired t-tests (Bonferroni-corrected)	RM Two-way ANOVA: Time: F(1, 8) = 2.206, p = 0.176 Stim: F(1, 8) = 3.991, p = 0.081 Time:Stim: F(1, 8) = 0.395, p = 0.547 Pairwise paired t-tests: p > 0.05	p > 0.05
	Fig. 1	R	SCNVIP-MPOA-eNpHR3.0: n = 8	RM Two-way ANOVA test followed by post hoc pairwise paired t-tests (Bonferroni-corrected) Nonparametric RM Two-way ANOVA test (nparLD) followed by post hoc Wilcoxon Signed-Rank test (Holm-corrected)	RM Two-way ANOVA: Time: F(1, 7) = 37.145, p = 0.000494 Stim: F(1, 7) = 2.550, p = 0.154000 Time:Stim: F(1, 7) = 0.002, p = 0.968000 Pairwise paired t-tests: CT12_off vs CT18_off: p = 0.02 CT12_on vs CT18_on: p = 0.011	p < 0.05	Nonparametric RM Two-way ANOVA (nparLD, ATS): Time: ATS(1) = 42.2, p = 8.04e-11 Stim: ATS(1) = 2.25, p = 0.134 Time × Stim: ATS(1) = 0.0665, p = 0.796 Wilcoxon Signed-Rank test: CT12_off vs CT18_off: p = 0.0156 CT12_on vs CT18_on: p = 0.0156
	Fig. 1	R	SCNVIP-PVT-eNpHR3.0: n = 9	RM Two-way ANOVA test followed by post hoc pairwise paired t-tests (Bonferroni-corrected)	RM Two-way ANOVA: Time: F(1, 8) = 30.766, p = 0.000543 Stim: F(1, 8) = 3.276, p = 0.108 Time:Stim: F(1, 8) = 0.018, p = 0.896 Pairwise paired t-tests: CT12_off vs CT18_off: p = 0.008 CT12_on vs CT18_on: p = 0.044	p > 0.05
	Fig. 1	R	SCNVIP-PVH-eNpHR3.0: n = 8	RM Two-way ANOVA test followed by post hoc pairwise paired t-tests (Bonferroni-corrected)	RM Two-way ANOVA: Time: F(1, 7) = 24.228, p = 0.002 Stim: F(1, 7) = 0.494, p = 0.505 Time:Stim: F(1, 7) = 0.082, p = 0.782 Pairwise paired t-tests: CT12_off vs CT18_off: p = 0.00093 CT12_on vs CT18_on: p = 0.011	p > 0.05
	Fig. 1	R	SCNVIP-RE-eNpHR3.0: n = 11	RM Two-way ANOVA test followed by post hoc pairwise paired t-tests (Bonferroni-corrected)	RM Two-way ANOVA: Time: F(1, 10) = 4.983, p = 0.050 Stim: F(1, 10) = 8.293, p = 0.016 Time:Stim: F(1, 10) = 8.765, p = 0.014 Pairwise paired t-tests: CT12_off vs CT18_off: p = 0.023 CT18_off vs CT18_on: p = 0.00021	p > 0.05
	Fig. 1	S	SCNVIP-MPOA-eNpHR3.0: n = 8 SCNVIP-PVT-eNpHR3.0: n = 9 SCNVIP-PVH-eNpHR3.0: n = 8 SCNVIP-RE-eNpHR3.0: n = 11	SCNVIP-MPOA-eNpHR3.0: Paired t-test SCNVIP-PVT-eNpHR3.0: Paired t-test SCNVIP-PVH-eNpHR3.0: Paired t-test SCNVIP-RE-eNpHR3.0: Paired t-test	SCNVIP-MPOA-eNpHR3.0: p = 0.968 SCNVIP-PVT-eNpHR3.0: p =0.896 SCNVIP-PVH-eNpHR3.0: p = 0.782 SCNVIP-RE-eNpHR3.0: p = 0.014	p > 0.05
	Fig. 1	T	SCNVIP-MPOA-eNpHR3.0: n = 8	RM Two-way ANOVA test followed by post hoc pairwise paired t-tests (Bonferroni-corrected)	RM Two-way ANOVA: Time: F(1, 7) = 0.167, p = 0.695 Stim: F(1, 7) = 0.149, p = 0.711 Time:Stim: F(1, 7) = 0.872, p = 0.381	p > 0.05
	Fig. 1	T	SCNVIP-PVT-eNpHR3.0: n = 9	RM Two-way ANOVA test followed by post hoc pairwise paired t-tests (Bonferroni-corrected)	RM Two-way ANOVA: Time: F(1, 8) = 0.787, p = 0.401 Stim: F(1, 8) = 1.023, p = 0.341 Time:Stim: F(1, 8) = 1.236, p = 0.298	p > 0.05
	Fig. 1	T	SCNVIP-PVH-eNpHR3.0: n = 8	RM Two-way ANOVA test Nonparametric RM Two-way ANOVA test (nparLD) followed by post hoc Wilcoxon Signed-Rank test (Holm-corrected)	RM Two-way ANOVA: Time: F(1, 8) = 5.5780000, p = 0.050 Stim: F(1, 8) = 0.0000907, p = 0.993 Time:Stim: F(1, 8) = 0.1040000, p = 0.757	p < 0.05	Nonparametric RM Two-way ANOVA (nparLD, ATS): Time: ATS(1) = 6.12, p = 0.0134 Stim: ATS(1) = 0.00236, p = 0.961 Time × Stim: ATS(1) = 0.105, p = 0.746 Wilcoxon Signed-Rank test: p > 0.05
	Fig. 1	T	SCNVIP-RE-eNpHR3.0: n = 11	RM Two-way ANOVA test followed by post hoc pairwise paired t-tests (Bonferroni-corrected)	RM Two-way ANOVA: Time: F(1, 10) = 2.477, p = 0.147 Stim: F(1, 10) = 0.298, p = 0.597 Time:Stim: F(1, 10) = 0.694, p = 0.424	p > 0.05
	Fig. 1	U	SCNVIP-MPOA-eNpHR3.0: n = 8	RM Two-way ANOVA test followed by post hoc pairwise paired t-tests (Bonferroni-corrected)	RM Two-way ANOVA: Time: F(1, 7) = 0.0000333, p = 0.996 Stim: F(1, 7) = 1.0090000, p = 0.349 Time:Stim: F(1, 7) = 0.2660000, p = 0.622	p > 0.05
	Fig. 1	U	SCNVIP-PVT-eNpHR3.0: n = 9	RM Two-way ANOVA test followed by post hoc pairwise paired t-tests (Bonferroni-corrected)	RM Two-way ANOVA: Time: F(1, 8) = 0.107, p = 0.752 Stim: F(1, 8) = 0.756, p = 0.410 Time:Stim: F(1, 8) = 0.501, p = 0.499	p > 0.05
	Fig. 1	U	SCNVIP-PVH-eNpHR3.0: n = 8	RM Two-way ANOVA test Nonparametric RM Two-way ANOVA test (nparLD)	RM Two-way ANOVA: Time: F(1, 8) = 0.941, p = 0.364 Stim: F(1, 8) = 1.415, p = 0.273 Time:Stim: F(1, 8) = 0.498, p = 0.503	p < 0.05	Nonparametric RM Two-way ANOVA (nparLD, ATS): Time: ATS(1) = 3.09, p = 0.0788 Stim: ATS(1) = 0.85, p = 0.357 Time × Stim: ATS(1) = 0.541, p = 0.462
	Fig. 1	U	SCNVIP-RE-eNpHR3.0: n = 11	RM Two-way ANOVA test followed by post hoc pairwise paired t-tests (Bonferroni-corrected)	RM Two-way ANOVA: Time: F(1, 10) = 0.728, p = 0.413 Stim: F(1, 10) = 0.941, p = 0.355 Time:Stim: F(1, 10) = 0.108, p = 0.749	p > 0.05
	Fig. 2	E	aCSF: n = 11 VIPR antagonist (#3054): n = 9 VIPR1 antagonist (PG97-269): n = 9 VIPR2 antagonist (PG99-465): n = 10	Two-way mixed ANOVA test followed by post hoc pairwise paired t-test and pairwise independent-sample t-test (Holm-corrected) Nonparametric Two-way mixed ANOVA test (nparLD) followed by post hoc pairwise Wilcoxon Signed-Rank test and pairwise Wilcoxon Rank-Sum test (Holm-corrected)	Two-way mixed ANOVA: Drug: F(3, 35) = 2.962, p = 0.045 Time: F(1, 35) = 8.947, p = 0.005 Drug:Time: F(3, 35) = 5.356, p = 0.004 Pairwise paired t-tests: aCSF_CT12 vs aCSF_CT18: p = 0.002 PG97-269_CT12 vs PG97-269_CT18: p = 0.022 Pairwise independent-sample t-test: aCSF_CT18 vs #3054_CT18: p = 0.00335 aCSF_CT18 vs PG99-465_CT18: p = 0.00624 #3054_CT18 vs PG97-269_CT18: p = 0.00524 PG97-269_CT18 vs…	p < 0.05	Nonparametric Two-way mixed ANOVA (nparLD, ATS): Drug: ATS(3) = 2.827144, p = 0.039042236 Time: ATS(1) = 5.514524, p = 0.018859201 Drug × Time: ATS(3) = 4.719119, p = 0.003928683 Pairwise Wilcoxon Signed-Rank test: aCSF_CT12 vs aCSF_CT18: p = 0.0049 PG97-269_CT12 vs PG97-269_CT18: p = 0.027 Pairwise Wilcoxon Rank-Sum test: aCSF_CT18 vs #3054_CT18: p = 0.0091 aCSF_CT18 vs PG99-465_CT18: p = 0.0091…
	Fig. 2	F	aCSF: n = 11 VIPR antagonist (#3054): n = 9 VIPR1 antagonist (PG97-269): n = 9 VIPR2 antagonist (PG99-465): n = 10	One-way ANOVA test followed by post hoc Tukey's HSD test	One-way ANOVA: F(3, 35) = 5.36, p = 0.004 Tukey's HSD: aCSF vs #3054: p = 0.0270425 aCSF vs PG99-465: p = 0.0442117 #3054 vs PG97-269: p = 0.0305314 PG97-269 vs PG99-465: p = 0.0490582	p > 0.05
	Fig. 2	G	aCSF: n = 11 VIPR antagonist (#3054): n = 9 VIPR1 antagonist (PG97-269): n = 9 VIPR2 antagonist (PG99-465): n = 10	Two-way mixed ANOVA test	Two-way mixed ANOVA: Drug: F(3, 35) = 1.389, p = 0.262 Time: F(1, 35) = 0.375, p = 0.544 Drug:Time: F(3, 35) = 1.487, p = 0.235	p > 0.05
	Fig. 2	H	aCSF: n = 11 VIPR antagonist (#3054): n = 9 VIPR1 antagonist (PG97-269): n = 9 VIPR2 antagonist (PG99-465): n = 10	Two-way mixed ANOVA test followed by post hoc pairwise paired t-test and pairwise independent-sample t-test (Holm-corrected) Nonparametric Two-way mixed ANOVA test (nparLD) followed by post hoc pairwise Wilcoxon Signed-Rank test and pairwise Wilcoxon Rank-Sum test (Holm-corrected)	Two-way mixed ANOVA: Drug: F(3, 35) = 10.423, p = 0.000048 Time: F(1, 35) = 0.844, p = 0.365000 Drug:Time: F(3, 35) = 1.601, p = 0.207000 Pairwise paired t-tests: p > 0.05 Pairwise independent-sample t-test: aCSF_CT12 vs #3054_CT12: p = 0.00774 aCSF_CT12 vs PG99-465_CT12: p = 0.0196 #3054_CT12 vs PG97-269_CT12: p = 0.00307 PG97-269_CT12 vs PG99-465_CT12: p = 0.00848 aCSF_CT18 vs PG99-465_CT18: p …	p < 0.05	Nonparametric Two-way mixed ANOVA (nparLD, ATS): Drug: ATS(3) = 13.114236413, p = 1.752698e-08 Time: ATS(1) = 0.002434485, p = 0.9606479 Drug × Time: ATS(3) = 3.283756872, p = 0.02284945 Pairwise Wilcoxon Signed-Rank test: p > 0.05 Pairwise Wilcoxon Rank-Sum test: aCSF_CT12 vs #3054_CT12: p = 0.0058 aCSF_CT18 vs PG99-465_CT18: p = 0.0010 #3054_CT12 vs PG97-269_CT12: p = 0.0017 PG97-269_CT12 vs PG…
	Fig. 2	M	EGFP: n = 10 Cre: n = 11	Two-way mixed ANOVA test followed by post hoc pairwise paired t-test and pairwise independent-sample t-test (Holm-corrected)	Two-way mixed ANOVA: Virus: F(1, 19) = 6.104, p = 0.023 Time: F(1, 19) = 1.548, p = 0.229 Virus:Time: F(1, 19) = 5.250, p = 0.034 Pairwise paired t-tests: EGFP_CT12 vs EGFP_CT18: p = 0.014 Pairwise independent-sample t-test: EGFP_CT18 vs Cre_CT18: p = 0.00901	p > 0.05
	Fig. 2	N	EGFP: n = 10 Cre: n = 11	Unpaired t-test	p = 0.0335	p > 0.05
	Fig. 2	O	EGFP: n = 10 Cre: n = 11	Two-way mixed ANOVA test	Two-way mixed ANOVA: Virus: F(1, 19) = 0.896, p = 0.356 Time: F(1, 19) = 0.060, p = 0.808 Virus:Time: F(1, 19) = 1.591, p = 0.222	p > 0.05
	Fig. 2	P	EGFP: n = 10 Cre: n = 11	Two-way mixed ANOVA test	Two-way mixed ANOVA: Virus: F(1, 19) = 0.371, p = 0.550 Time: F(1, 19) = 2.515, p = 0.129 Virus:Time: F(1, 19) = 0.791, p = 0.385	p > 0.05
	Fig. 3	E	GRABVIP: n = 9	Paired t-test	p = 0.00627	p > 0.05
	Fig. 3	J	aCSF: n = 5 VIP: n = 35	Unpaired t-test Wilcoxon Rank-Sum test	unpaired t-test: p = 0.000274	p < 0.05	Wilcoxon Rank-Sum test: p = 0.02378
	Fig. 4	E	REVIPR2_eNpHR: n = 9	RM Two-way ANOVA test followed by post hoc pairwise paired t-tests (Bonferroni-corrected)	RM Two-way ANOVA: Time: F(1, 8) = 10.684, p = 0.011 Stim: F(1, 8) = 0.510, p = 0.496 Time:Stim: F(1, 8) = 18.485, p = 0.003 Pairwise paired t-test: CT12_off vs CT18_off: p = 0.000296 CT18_off vs CT18_on: p = 0.006	p > 0.05
	Fig. 4	E	REVIPR2_ChR2: n = 8	RM Two-way ANOVA test followed by post hoc pairwise paired t-tests (Bonferroni-corrected)	RM Two-way ANOVA: Time: F(1, 7) = 13.605, p = 0.008 Stim: F(1, 7) = 8.516, p = 0.022 Time:Stim: F(1, 7) = 18.586, p = 0.004 Pairwise paired t-test: CT12_off vs CT18_off: p = 0.001 CT12_off vs CT12_on: p = 0.005	p > 0.05
	Fig. 4	F	REVIPR2_eNpHR: n = 9	Paired t-test	p = 0.003	p > 0.05
	Fig. 4	F	REVIPR2_ChR2: n = 8	Paired t-test	p = 0.004	p > 0.05
	Fig. 4	G	REVIPR2_eNpHR: n = 9	RM Two-way ANOVA test	RM Two-way ANOVA: Time: F(1, 8) = 0.746, p = 0.413 Stim: F(1, 8) = 0.035, p = 0.856 Time:Stim: F(1, 8) = 1.270, p = 0.292	p > 0.05
	Fig. 4	G	REVIPR2_ChR2: n = 8	RM Two-way ANOVA test Nonparametric RM Two-way ANOVA test (nparLD)	RM Two-way ANOVA: Time: F(1, 7) = 0.021, p = 0.888 Stim: F(1, 7) = 0.148, p = 0.712 Time:Stim: F(1, 7) = 1.177, p = 0.314	p < 0.05	Nonparametric Two-way mixed ANOVA (nparLD, ATS): Time: ATS(1) = 0.0161, p = 0.899 Stim: ATS(1) = 0.1, p = 0.751 Time * Stim: ATS(1) = 1.15, p = 0.285
	Fig. 4	H	REVIPR2_eNpHR: n = 9	RM Two-way ANOVA test Nonparametric RM Two-way ANOVA test (nparLD)	RM Two-way ANOVA: Time: F(1, 8) = 2.603, p = 0.145 Stim: F(1, 8) = 1.598, p = 0.242 Time:Stim: F(1, 8) = 0.016, p = 0.903	p > 0.05	Nonparametric Two-way mixed ANOVA (nparLD, ATS): Time: ATS(1) = 1.88, p = 0.17 Stim: ATS(1) = 2.18, p = 0.14 Time * Stim: ATS(1) = 0.249, p = 0.618
	Fig. 4	H	REVIPR2_ChR2: n = 8	RM Two-way ANOVA test	RM Two-way ANOVA: Time: F(1, 7) = 21.733, p = 0.002 Stim: F(1, 7) = 0.487, p = 0.508 Time:Stim: F(1, 7) = 0.012, p = 0.918 Pairwise paired t-test: p > 0.05	p > 0.05
	Fig. 4	M	REVIPR2_mPFC_eNpHR: n = 9	RM Two-way ANOVA test followed by post hoc pairwise paired t-tests (Bonferroni-corrected)	RM Two-way ANOVA: Time: F(1, 8) = 19.638, p = 0.002 Stim: F(1, 8) = 1.343, p = 0.280 Time:Stim: F(1, 8) = 8.704, p = 0.018 Pairwise paired t-test: CT12_off vs CT18_off: p = 0.018 CT18_off vs CT18_on: p = 0.015	p > 0.05
	Fig. 4	N	REVIPR2_mPFC_eNpHR: n = 9	Paired t-test	p = 0.018	p > 0.05
	Fig. 4	O	REVIPR2_mPFC_eNpHR: n = 9	RM Two-way ANOVA test	RM Two-way ANOVA: Time: F(1, 8) = 0.000593, p = 0.981 Stim: F(1, 8) = 0.366000, p = 0.562 Time:Stim: F(1, 8) = 0.792000, p = 0.399	p > 0.05
	Fig. 4	P	REVIPR2_mPFC_eNpHR: n = 9	RM Two-way ANOVA test	RM Two-way ANOVA: Time: F(1, 8) = 0.155, p = 0.704 Stim: F(1, 8) = 2.448, p = 0.156 Time:Stim: F(1, 8) = 2.456, p = 0.156	p > 0.05
	Fig. 5	C	EGFP_CT12: n = 7 EGFP_CT18: n = 9 Cre_CT12: n = 6 Cre_CT18: n = 7	Two-way ANOVA test followed by pairwise independent-sample t-test (Holm-corrected) Nonparametric Two-way ANOVA (ART) test followed by pairwise Wilcoxon Rank-Sum test (Holm-corrected)	Two-way ANOVA: Time: F(1, 25) = 0.733, p = 0.400 Virus: F(1, 25) = 4.939, p = 0.036 Time:Stim: F(1, 25) = 2.228, p = 0.148 Pairwise independent-sample t-test: EGFP_CT12 vs EGFP_CT18: p = 0.0408 EGFP_CT18 vs Cre_CT18: p = 0.0227	p > 0.05	Two-way ANOVA (ART): Time: F(1, 25) = 1.2425, p = 0.275584 Virus: F(1, 25) = 5.2158, p = 0.031146 Time:Stim: F(1, 25) = 2.9365, p = 0.098973 Pairwise Wilcoxon Rank-Sum test: EGFP_CT12 vs EGFP_CT18: p = 0.0548951 EGFP_CT18 vs Cre_CT18: p = 0.03111888
	Fig. 5	D	EGFP_CT12: n = 7 EGFP_CT18: n = 9 Cre_CT12: n = 6 Cre_CT18: n = 7	Two-way ANOVA test Nonparametric Two-way ANOVA (ART) test	Two-way ANOVA: Time: F(1, 25) = 1.971, p = 0.173 Virus: F(1, 25) = 2.871, p = 0.103 Time:Stim: F(1, 25) = 0.997, p = 0.328	p > 0.05	Two-way ANOVA (ART): Time: F(1, 25) = 1.3725, p = 0.25243 Virus: F(1, 25) = 2.4979, p = 0.12657 Time:Stim: F(1, 25) = 0.9485, p = 0.33943
	Fig. 5	E	EGFP_CT12: n = 7 EGFP_CT18: n = 9 Cre_CT12: n = 6 Cre_CT18: n = 7	Two-way ANOVA test followed by pairwise independent-sample t-test (Holm-corrected) Nonparametric Two-way ANOVA (ART) test followed by pairwise Wilcoxon Rank-Sum test (Holm-corrected)	Two-way ANOVA: Time: F(1, 25) = 4.949, p = 0.035 Virus: F(1, 25) = 0.132, p = 0.720 Time:Stim: F(1, 25) = 2.470, p = 0.129 Pairwise independent-sample t-test: p > 0.05	p > 0.05	Two-way ANOVA (ART): Time: F(1, 25) = 4.6714377, p = 0.040444 Virus: F(1, 25) = 0.0036796, p = 0.952113 Time:Stim: F(1, 25) = 3.4427549, p = 0.075358 Pairwise Wilcoxon Rank-Sum test: p > 0.05
	Fig. 5	G	EGFP_CT12: n = 7 EGFP_CT18: n = 9 Cre_CT12: n = 6 Cre_CT18: n = 7	Two-way ANOVA test followed by pairwise independent-sample t-test (Holm-corrected) Nonparametric Two-way ANOVA (ART) test followed by pairwise Wilcoxon Rank-Sum test (Holm-corrected)	Two-way ANOVA: Time: F(1, 25) = 2.215, p = 0.149 Virus: F(1, 25) = 40.417, p = 1.18e-06 Time:Stim: F(1, 25) = 1.633, p = 0.213 Pairwise independent-sample t-test: EGFP_CT12 vs Cre_CT12: p = 8.86e-03 EGFP_CT18 vs Cre_CT18: p = 2.75e-05	p < 0.05	Two-way ANOVA (ART): Time: F(1, 25) = 4.4708, p = 0.044625 Virus: F(1, 25) = 40.0144, p = 1.2767e-06 Time:Stim: F(1, 25) = 2.6313, p = 0.117319 Pairwise Wilcoxon Rank-Sum test: EGFP_CT12 vs EGFP_CT18: p = 0.05601091 EGFP_CT12 vs Cre_CT12: p = 0.01818685 EGFP_CT18 vs Cre_CT18: p = 0.002849991
	Fig. 5	H	EGFP_CT12: n = 7 EGFP_CT18: n = 9 Cre_CT12: n = 6 Cre_CT18: n = 7	Log-Rank test followed by pairwise Log-Rank test (Holm-corrected)	Log-Rank test: Chi-squared(3) = 22.4, p = 5e-05 Pairwise Log-Rank test: EGFP_CT12 vs Cre_CT12: p = 0.0466 EGFP_CT12 vs Cre_CT18: p = 0.0564 EGFP_CT18 vs Cre_CT12: p = 0.0076 EGFP_CT18 vs Cre_CT18: p = 0.0076	NA
	Fig. 5	H	EGFP_CT12: n = 7 EGFP_CT18: n = 9 Cre_CT12: n = 6 Cre_CT18: n = 7	Fisher's exact test followed by pairwise Fisher's exact test (Holm-corrected)	Fisher's exact test: 10 - 20 min: p < 0.01 30 - 60 min: p < 0.001 Pairwise Fisher's exact test: 10 min: EGFP_CT18 vs Cre_CT18: p = 0.0684 20 min: EGFP_CT18 vs Cre_CT12: p = 0.0349 EGFP_CT18 vs Cre_CT18: p = 0.0194 30 min: EGFP_CT18 vs Cre_CT12: p = 0.0084 EGFP_CT18 vs Cre_CT18: p = 0.0084 40 - 50 min: EGFP_CT12 vs Cre_CT12: p = 0.0840 EGFP_CT12 vs Cre_CT18: p = 0.0840 EGFP_CT18 vs Cre_CT12: p = 0…	NA

### Sheet: Supplementary
	Table S1. Statistical Information
	Note: All statistical tests are two-sided.
	Figure	Panel	Sample size	Statistical test	P values	Normality (Shapiro-Wilk test)	Additional test
	Fig. S1	B	CT00: n = 7 CT06: n = 8 CT12: n = 21 CT18: n = 13	One-way ANOVA test	One-way ANOVA: F(3, 45) = 1.23, p = 0.311	p > 0.05
	Fig. S1	C	CT00: n = 7 CT06: n = 8 CT12: n = 21 CT18: n = 13	Kruskal-Wallis test	Kruskal-Wallis test: p = 0.7247	p < 0.05
	Fig. S1	D	CT00: n = 7 CT06: n = 8 CT12: n = 21 CT18: n = 13	One-way ANOVA test	One-way ANOVA: F(3, 45) = 0.62, p = 0.604	p > 0.05
	Fig. S1	F	CT00: n = 7 CT06: n = 8 CT12: n = 10 CT18: n = 9	One-way ANOVA test	One-way ANOVA: F(3, 30) = 0.68, p = 0.572	p > 0.05
	Fig. S1	G	CT00: n = 7 CT06: n = 8 CT12: n = 10 CT18: n = 9	One-way ANOVA test followed by post hoc Tukey's HSD test	One-way ANOVA: F(3, 30) = 4.35, p = 0.012 Tukey's HSD: CT06 vs CT12: p = 0.0222959	p > 0.05
	Fig. S1	H	CT00: n = 7 CT06: n = 8 CT12: n = 10 CT18: n = 9	One-way ANOVA test	One-way ANOVA: F(3, 30) = 1.30, p = 0.291	p > 0.05
	Fig. S1	J	CT00: n = 10 CT06: n = 7 CT12: n = 11 CT18: n = 9	One-way ANOVA test	One-way ANOVA: F(3, 33) = 1.53, p = 0.224	p > 0.05
	Fig. S1	K	CT00: n = 10 CT06: n = 7 CT12: n = 11 CT18: n = 9	One-way ANOVA test	One-way ANOVA: F(3, 33) = 0.48, p = 0.699	p > 0.05
	Fig. S1	L	CT00: n = 10 CT06: n = 7 CT12: n = 11 CT18: n = 9	One-way ANOVA test	One-way ANOVA: F(3, 33) = 0.08, p = 0.970	p > 0.05
	Fig. S2	B	CT12_P/E: n = 5 CT18_P/E: n = 7 CT12_M/D: n = 11 CT18_M/D: n = 5	One-way ANOVA test	One-way ANOVA: F(3, 24) = 0.83, p = 0.492	p > 0.05
	Fig. S2	C	CT12_P/E: n = 5 CT18_P/E: n = 7 CT12_M/D: n = 11 CT18_M/D: n = 5	One-way ANOVA test	One-way ANOVA: F(3, 24) = 0.27, p = 0.845	p > 0.05
	Fig. S2	D	CT12_P/E: n = 5 CT18_P/E: n = 7 CT12_M/D: n = 11 CT18_M/D: n = 5	Kruskal-Wallis test	Kruskal-Wallis test: p = 0.7879	p < 0.05
	Fig. S2	E	CT12_P/E: n = 5 CT18_P/E: n = 7 CT12_M/D: n = 11 CT18_M/D: n = 5	One-way ANOVA test	One-way ANOVA: F(3, 24) = 0.42, p = 0.742	p > 0.05
	Fig. S2	F	CT12_P/E: n = 5 CT18_P/E: n = 7 CT12_M/D: n = 11 CT18_M/D: n = 5	One-way ANOVA test	One-way ANOVA: F(3, 24) = 0.21, p = 0.887	p > 0.05
	Fig. S2	G	CT12_P/E: n = 5 CT18_P/E: n = 7 CT12_M/D: n = 11 CT18_M/D: n = 5	Kruskal-Wallis test	Kruskal-Wallis test: p = 0.6417	p < 0.05
	Fig. S2	I	CT12_P/E: n = 9 CT18_P/E: n = 6 CT12_M/D: n = 7 CT18_M/D: n = 6	One-way ANOVA test	One-way ANOVA: F(3, 24) = 0.84, p = 0.484	p > 0.05
	Fig. S2	J	CT12_P/E: n = 9 CT18_P/E: n = 6 CT12_M/D: n = 7 CT18_M/D: n = 6	One-way ANOVA test	One-way ANOVA: F(3, 24) = 1.02, p = 0.403	p > 0.05
	Fig. S2	K	CT12_P/E: n = 9 CT18_P/E: n = 6 CT12_M/D: n = 7 CT18_M/D: n = 6	Kruskal-Wallis test	Kruskal-Wallis test: p = 0.2518	p < 0.05
	Fig. S2	M	CT12_P/E: n = 7 CT18_P/E: n = 7 CT12_M/D: n = 9 CT18_M/D: n = 5	One-way ANOVA test	One-way ANOVA: F(3, 24) = 0.61, p = 0.612	p > 0.05
	Fig. S2	N	CT12_P/E: n = 7 CT18_P/E: n = 7 CT12_M/D: n = 9 CT18_M/D: n = 5	One-way ANOVA test	One-way ANOVA: F(3, 24) = 0.47, p = 0.705	p > 0.05
	Fig. S2	O	CT12_P/E: n = 7 CT18_P/E: n = 7 CT12_M/D: n = 9 CT18_M/D: n = 5	One-way ANOVA test	One-way ANOVA: F(3, 24) = 1.95, p = 0.148	p > 0.05
	Fig. S3	C	CT12_aligned: n = 13 CT18_misaligned: n = 13 CT12_misaligned: n = 11 CT18_aligned: n = 12	Kruskal-Wallis test	Kruskal-Wallis test: p = 0.6415	p < 0.05
	Fig. S3	D	CT12_aligned: n = 13 CT18_misaligned: n = 13 CT12_misaligned: n = 11 CT18_aligned: n = 12	One-way ANOVA test	One-way ANOVA: F(3, 45) = 0.40, p = 0.753	p > 0.05
	Fig. S3	E	CT12_aligned: n = 13 CT18_misaligned: n = 13 CT12_misaligned: n = 11 CT18_aligned: n = 12	One-way ANOVA test followed by post hoc Tukey's HSD test	One-way ANOVA: F(3, 45) = 4.07, p = 0.012 Tukey's HSD: CT18_aligned vs CT12_misaligned: p = 0.0307125	p > 0.05
	Fig. S3	F	CT12_aligned: n = 13 CT18_misaligned: n = 13 CT12_misaligned: n = 11 CT18_aligned: n = 12	One-way ANOVA test followed by post hoc Tukey's HSD test	One-way ANOVA: F(3, 45) = 7.84, p < 0.001 Tukey's HSD: CT18_misaligned vs CT12_aligned: p = 0.0478598 CT18_aligned vs CT12_aligned: p = 0.0089051 CT12_misaligned vs CT18_misaligned: p = 0.0070317 CT18_aligned vs CT12_misaligned: p = 0.0011557	p > 0.05
	Fig. S3	G	CT12_aligned: n = 13 CT18_misaligned: n = 13 CT12_misaligned: n = 11 CT18_aligned: n = 12	One-way ANOVA test	One-way ANOVA: F(3, 45) = 1.29, p = 0.290	p > 0.05
	Fig. S3	H	CT12_aligned: n = 13 CT18_misaligned: n = 13 CT12_misaligned: n = 11 CT18_aligned: n = 12	One-way ANOVA test followed by post hoc Tukey's HSD test	One-way ANOVA: F(3, 45) = 3.52, p = 0.022 Tukey's HSD: CT18_aligned vs CT12_misaligned: p = 0.0288515	p > 0.05
	Fig. S4	C	SCNVIP-eNpHR3.0: n = 10	RM Two-way ANOVA test	RM Two-way ANOVA: Time: F(1, 9) = 0.114, p = 0.744 Stim: F(1, 9) = 4.250, p = 0.069 Time:Stim: F(1, 9) = 1.447, p = 0.260	p > 0.05
	Fig. S4	C	SCNAVP-eNpHR3.0: n = 9	RM Two-way ANOVA test Nonparametric RM Two-way ANOVA test (nparLD)	RM Two-way ANOVA: Time: F(1, 8) = 0.397, p = 0.546 Stim: F(1, 8) = 3.647, p = 0.093 Time:Stim: F(1, 8) = 0.676, p = 0.435	p < 0.05	Nonparametric RM Two-way ANOVA (nparLD, ATS): Time: ATS(1) = 0.000888, p = 0.976 Stim: ATS(1) = 0.85, p = 0.357 Time × Stim: ATS(1) = 1.23, p = 0.266
	Fig. S4	D	SCNVIP-eNpHR3.0: n = 10	RM Two-way ANOVA test	RM Two-way ANOVA: Time: F(1, 9) = 0.799, p = 0.395 Stim: F(1, 9) = 0.009, p = 0.927 Time:Stim: F(1, 9) = 2.521, p = 0.147	p > 0.05
	Fig. S4	D	SCNAVP-eNpHR3.0: n = 9	RM Two-way ANOVA test	RM Two-way ANOVA: Time: F(1, 8) = 3.042, p = 0.119 Stim: F(1, 8) = 0.044, p = 0.840 Time:Stim: F(1, 8) = 0.946, p = 0.359	p > 0.05
	Fig. S4	E	SCNVIP-eNpHR3.0: n = 10	RM Two-way ANOVA test	RM Two-way ANOVA: Time: F(1, 9) = 3.97800, p = 0.077 Stim: F(1, 9) = 0.00500, p = 0.945 Time:Stim: F(1, 9) = 0.00027, p = 0.987	p > 0.05
	Fig. S4	E	SCNAVP-eNpHR3.0: n = 9	RM Two-way ANOVA test	RM Two-way ANOVA: Time: F(1, 8) = 0.479, p = 0.509 Stim: F(1, 8) = 0.923, p = 0.365 Time:Stim: F(1, 8) = 0.063, p = 0.809	p > 0.05
	Fig. S5	I	SCNVIP-MPOA-eNpHR3.0: n = 8	RM Two-way ANOVA test	RM Two-way ANOVA: Time: F(1, 7) = 1.949, p = 0.205 Stim: F(1, 7) = 0.428, p = 0.534 Time:Stim: F(1, 7) = 2.526, p = 0.156	p > 0.05
	Fig. S5	I	SCNVIP-PVT-eNpHR3.0: n = 9	RM Two-way ANOVA test	RM Two-way ANOVA: Time: F(1, 8) = 3.477, p = 0.099 Stim: F(1, 8) = 3.400, p = 0.102 Time:Stim: F(1, 8) = 1.854, p = 0.210	p > 0.05
	Fig. S5	I	SCNVIP-PVH-eNpHR3.0: n = 8	RM Two-way ANOVA test Nonparametric RM Two-way ANOVA test	RM Two-way ANOVA: Time: F(1, 7) = 1.559000, p = 0.252 Stim: F(1, 7) = 0.000999, p = 0.976 Time:Stim: F(1, 7) = 1.455000, p = 0.267	p < 0.05	Nonparametric RM Two-way ANOVA (nparLD, ATS): Time: ATS(1) = 0.978, p = 0.323 Stim: ATS(1) = 0.0316, p = 0.859 Time × Stim: ATS(1) = 0.807, p = 0.369
	Fig. S5	I	SCNVIP-RE-eNpHR3.0: n = 11	RM Two-way ANOVA test Nonparametric RM Two-way ANOVA test	RM Two-way ANOVA: Time: F(1, 10) = 0.746, p = 0.408 Stim: F(1, 10) = 2.111, p = 0.177 Time:Stim: F(1, 10) = 1.152, p = 0.308	p < 0.05	Nonparametric RM Two-way ANOVA (nparLD, ATS): Time: ATS(1) = 0.707, p = 0.401 Stim: ATS(1) = 2.29, p = 0.13 Time × Stim: ATS(1) = 1.59, p = 0.208
	Fig. S5	J	SCNVIP-MPOA-eNpHR3.0: n = 8	RM Two-way ANOVA test	RM Two-way ANOVA: Time: F(1, 7) = 0.357, p = 0.569 Stim: F(1, 7) = 0.999, p = 0.351 Time:Stim: F(1, 7) = 0.092, p = 0.770	p > 0.05
	Fig. S5	J	SCNVIP-PVT-eNpHR3.0: n = 9	RM Two-way ANOVA test	RM Two-way ANOVA: Time: F(1, 8) = 0.982, p = 0.351 Stim: F(1, 8) = 0.213, p = 0.657 Time:Stim: F(1, 8) = 0.893, p = 0.372	p > 0.05
	Fig. S5	J	SCNVIP-PVH-eNpHR3.0: n = 8	RM Two-way ANOVA test	RM Two-way ANOVA: Time: F(1, 7) = 1.809, p = 0.221 Stim: F(1, 7) = 0.013, p = 0.913 Time:Stim: F(1, 7) = 0.511, p = 0.498	p > 0.05
	Fig. S5	J	SCNVIP-RE-eNpHR3.0: n = 11	RM Two-way ANOVA test followed by post hoc pairwise paired t-tests (Bonferroni-corrected)	RM Two-way ANOVA: Time: F(1, 10) = 0.773, p = 0.400 Stim: F(1, 10) = 8.504, p = 0.015 Time:Stim: F(1, 10) = 0.342, p = 0.572 Pairwise paired t-tests: CT12_on vs CT18_on: p = 0.043	p > 0.05
	Fig. S5	K	SCNVIP-MPOA-eNpHR3.0: n = 8	RM Two-way ANOVA test	RM Two-way ANOVA: Time: F(1, 7) = 0.526, p = 0.492 Stim: F(1, 7) = 2.264, p = 0.176 Time:Stim: F(1, 7) = 3.095, p = 0.122	p > 0.05
	Fig. S5	K	SCNVIP-PVT-eNpHR3.0: n = 9	RM Two-way ANOVA test	RM Two-way ANOVA: Time: F(1, 8) = 0.472, p = 0.511 Stim: F(1, 8) = 0.207, p = 0.661 Time:Stim: F(1, 8) = 0.745, p = 0.413	p > 0.05
	Fig. S5	K	SCNVIP-PVH-eNpHR3.0: n = 8	RM Two-way ANOVA test	RM Two-way ANOVA: Time: F(1, 7) = 0.061, p = 0.811 Stim: F(1, 7) = 0.004, p = 0.949 Time:Stim: F(1, 7) = 0.042, p = 0.844	p > 0.05
	Fig. S5	K	SCNVIP-RE-eNpHR3.0: n = 11	RM Two-way ANOVA test	RM Two-way ANOVA: Time: F(1, 10) = 0.160, p = 0.698 Stim: F(1, 10) = 0.930, p = 0.358 Time:Stim: F(1, 10) = 4.716, p = 0.055	p > 0.05
	Fig. S6	B	aCSF: n = 11 VIPR antagonist (#3054): n = 9 VIPR1 antagonist (PG97-269): n = 9 VIPR2 antagonist (PG99-465): n = 10	Two-way mixed ANOVA test followed by post hoc pairwise paired t-test and pairwise independent-sample t-test (Holm-corrected) Nonparametric Two-way mixed ANOVA test (nparLD) followed by post hoc pairwise Wilcoxon Signed-Rank test and pairwise Wilcoxon Rank-Sum test (Holm-corrected)	Two-way mixed ANOVA: Drug: F(3, 35) = 1.310, p = 0.287 Time: F(1, 35) = 1.096, p = 0.302 Drug:Time: F(3, 35) = 3.616, p = 0.022 Pairwise paired t-tests: p > 0.05 Pairwise independent-sample t-test: #3054_CT12 vs PG97-269_CT12: p = 0.0325 #3054_CT12 vs PG99-465_CT12: p = 0.049	p < 0.05	Nonparametric Two-way mixed ANOVA (nparLD, ATS): Drug: ATS(3) = 2.193014, p = 0.09157645 Time: ATS(1) = 2.744176, p = 0.09760940 Drug × Time: ATS(3) = 4.015848, p = 0.01409935 Pairwise Wilcoxon Signed-Rank test: #3054_CT12 vs #3054_CT18: p = 0.039 Pairwise Wilcoxon Rank-Sum test: #3054_CT12 vs PG99-465_CT12: p = 0.034
	Fig. S6	C	aCSF: n = 11 VIPR antagonist (#3054): n = 9 VIPR1 antagonist (PG97-269): n = 9 VIPR2 antagonist (PG99-465): n = 10	Two-way mixed ANOVA test followed by post hoc pairwise paired t-test and pairwise independent-sample t-test (Holm-corrected) Nonparametric Two-way mixed ANOVA test (nparLD) followed by post hoc pairwise Wilcoxon Signed-Rank test and pairwise Wilcoxon Rank-Sum test (Holm-corrected)	Two-way mixed ANOVA: Drug: F(3, 35) = 0.594, p = 0.623 Time: F(1, 35) = 0.705, p = 0.407 Drug:Time: F(3, 35) = 3.499, p = 0.025 Pairwise paired t-tests: PG97-269_CT12 vs PG97-269_CT18: p = 0.005 Pairwise independent-sample t-test: #3054_CT12 vs PG97-269_CT12: p = 0.041	p < 0.05	Nonparametric Two-way mixed ANOVA (nparLD, ATS): Drug: ATS(3) = 0.5655787, p = 0.63161756 Time: ATS(1) = 0.4763554, p = 0.49007781 Drug × Time: ATS(3) = 3.2247411, p = 0.02990171 Pairwise Wilcoxon Signed-Rank test: #3054_CT12 vs #3054_CT18: p = 0.0078 Pairwise Wilcoxon Rank-Sum test: p > 0.05
	Fig. S6	D	aCSF: n = 11 VIPR antagonist (#3054): n = 9 VIPR1 antagonist (PG97-269): n = 9 VIPR2 antagonist (PG99-465): n = 10	Two-way mixed ANOVA test	Two-way mixed ANOVA: Drug: F(3, 35) = 1.981, p = 0.135 Time: F(1, 35) = 0.031, p = 0.862 Drug:Time: F(3, 35) = 2.585, p = 0.069	p > 0.05
	Fig. S7	G	EGFP: n = 10 Cre: n = 11	Two-way mixed ANOVA test Nonparametric Two-way mixed ANOVA test (nparLD)	Two-way mixed ANOVA: Virus: F(1, 19) = 0.136, p = 0.716 Time: F(1, 19) = 0.013, p = 0.910 Virus:Time: F(1, 19) = 0.004, p = 0.951	p < 0.05	Nonparametric Two-way mixed ANOVA (nparLD, ATS): Virus: ATS(1) = 0.478372081, p = 0.4891606 Time: ATS(1) = 0.416969649, p = 0.5184530 Virus * Time: ATS(1) = 0.001247041, p = 0.9718298
	Fig. S7	H	EGFP: n = 10 Cre: n = 11	Two-way mixed ANOVA test	Two-way mixed ANOVA: Virus: F(1, 19) = 0.594, p = 0.451 Time: F(1, 19) = 1.888, p = 0.185 Virus:Time: F(1, 19) = 1.339, p = 0.262	p > 0.05
	Fig. S7	I	EGFP: n = 10 Cre: n = 11	Two-way mixed ANOVA test	Two-way mixed ANOVA: Virus: F(1, 19) = 0.082, p = 0.777 Time: F(1, 19) = 0.621, p = 0.440 Virus:Time: F(1, 19) = 0.776, p = 0.390	p > 0.05
	Fig. S9	C	REVIPR2_eNpHR: n = 9	RM Two-way ANOVA test Nonparametric RM Two-way ANOVA test (nparLD)	RM Two-way ANOVA: Time: F(1, 8) = 0.061, p = 0.811 Stim: F(1, 8) = 1.488, p = 0.257 Time:Stim: F(1, 8) = 0.008, p = 0.929	p < 0.05	Nonparametric Two-way mixed ANOVA (nparLD, ATS): Time: ATS(1) = 0.0123, p = 0.912 Stim: ATS(1) = 1.16, p = 0.281 Time * Stim: ATS(1) = 0.0626, p = 0.802
	Fig. S9	C	REVIPR2_ChR2: n = 8	RM Two-way ANOVA test	RM Two-way ANOVA: Time: F(1, 7) = 2.300, p = 0.173 Stim: F(1, 7) = 0.003, p = 0.961 Time:Stim: F(1, 7) = 0.184, p = 0.681	p > 0.05
	Fig. S9	D	REVIPR2_eNpHR: n = 9	RM Two-way ANOVA test	RM Two-way ANOVA: Time: F(1, 8) = 0.004, p = 0.950 Stim: F(1, 8) = 1.368, p = 0.276 Time:Stim: F(1, 8) = 0.611, p = 0.457	p > 0.05
	Fig. S9	D	REVIPR2_ChR2: n = 8	RM Two-way ANOVA test	RM Two-way ANOVA: Time: F(1, 7) = 2.402, p = 0.165 Stim: F(1, 7) = 0.558, p = 0.479 Time:Stim: F(1, 7) = 0.115, p = 0.744	p > 0.05
	Fig. S9	E	REVIPR2_eNpHR: n = 9	RM Two-way ANOVA test followed by post hoc pairwise paired t-tests (Bonferroni-corrected)	RM Two-way ANOVA: Time: F(1, 8) = 0.293, p = 0.603 Stim: F(1, 8) = 9.351, p = 0.016 Time:Stim: F(1, 8) = 2.867, p = 0.129 Pairwise paired t-tests: CT12_off vs CT12_on: p = 0.013	p > 0.05
	Fig. S9	E	REVIPR2_ChR2: n = 8	RM Two-way ANOVA test followed by post hoc pairwise paired t-tests (Bonferroni-corrected)	RM Two-way ANOVA: Time: F(1, 7) = 15.548, p = 0.006 Stim: F(1, 7) = 1.698, p = 0.234 Time:Stim: F(1, 7) = 4.615, p = 0.069 Pairwise paired t-tests: CT12_on vs CT18_on: p = 0.007	p > 0.05
	Fig. S10	E	REVIPR2_mPFC_eNpHR: n = 9	RM Two-way ANOVA test Nonparametric RM Two-way ANOVA test (nparLD)	RM Two-way ANOVA: Time: F(1, 8) = 0.613, p = 0.456 Stim: F(1, 8) = 0.103, p = 0.756 Time:Stim: F(1, 8) = 0.325, p = 0.584	p < 0.05	Nonparametric Two-way mixed ANOVA (nparLD, ATS): Time: ATS(1) = 0.93, p = 0.335 Stim: ATS(1) = 0.0234, p = 0.878 Time * Stim: ATS(1) = 0.00108, p = 0.974
	Fig. S10	F	REVIPR2_mPFC_eNpHR: n = 9	RM Two-way ANOVA test	RM Two-way ANOVA: Time: F(1, 8) = 0.090, p = 0.772 Stim: F(1, 8) = 0.107, p = 0.752 Time:Stim: F(1, 8) = 0.211, p = 0.658	p > 0.05
	Fig. S10	G	REVIPR2_mPFC_eNpHR: n = 9	RM Two-way ANOVA test	RM Two-way ANOVA: Time: F(1, 8) = 0.022, p = 0.886 Stim: F(1, 8) = 2.372, p = 0.162 Time:Stim: F(1, 8) = 3.369, p = 0.104	p > 0.05
	Fig. S11	B	EGFP_CT12: n = 7 EGFP_CT18: n = 9 Cre_CT12: n = 6 Cre_CT18: n = 7	Two-way ANOVA test Nonparametric Two-way ANOVA (ART) test	Two-way ANOVA: Time: F(1, 25) = 0.841, p = 0.368 Virus: F(1, 25) = 0.418, p = 0.524 Time:Stim: F(1, 25) = 2.098, p = 0.160	p > 0.05	Two-way ANOVA (ART): Time: F(1, 25) = 0.11455, p = 0.73785 Virus: F(1, 25) = 0.13045, p = 0.72100 Time:Stim: F(1, 25) = 1.26216, p = 0.27192
	Fig. S11	C	EGFP_CT12: n = 7 EGFP_CT18: n = 9 Cre_CT12: n = 6 Cre_CT18: n = 7	Two-way ANOVA test Nonparametric Two-way ANOVA (ART) test	Two-way ANOVA: Time: F(1, 25) = 0.695, p = 0.412 Virus: F(1, 25) = 0.530, p = 0.473 Time:Stim: F(1, 25) = 0.398, p = 0.534	p > 0.05	Two-way ANOVA (ART): Time: F(1, 25) = 0.53961, p = 0.46943 Virus: F(1, 25) = 0.94218, p = 0.34102 Time:Stim: F(1, 25) = 0.20414, p = 0.65530
	Fig. S11	D	EGFP_CT12: n = 7 EGFP_CT18: n = 9 Cre_CT12: n = 6 Cre_CT18: n = 7	Two-way ANOVA test Nonparametric Two-way ANOVA (ART) test	Two-way ANOVA: Time: F(1, 25) = 0.069, p = 0.794 Virus: F(1, 25) = 0.327, p = 0.573 Time:Stim: F(1, 25) = 0.538, p = 0.470	p > 0.05	Two-way ANOVA (ART): Time: F(1, 25) = 0.23286, p = 0.63361 Virus: F(1, 25) = 0.04392, p = 0.83570 Time:Stim: F(1, 25) = 0.66179, p = 0.42361
	Fig. S11	F	EGFP_CT12: n = 7 EGFP_CT18: n = 9 Cre_CT12: n = 6 Cre_CT18: n = 7	Two-way ANOVA test Nonparametric Two-way ANOVA (ART) test	Two-way ANOVA: Time: F(1, 25) = 0.141000, p = 0.710 Virus: F(1, 25) = 0.033000, p = 0.858 Time:Stim: F(1, 25) = 0.000361, p = 0.985	p < 0.05	Two-way ANOVA (ART): Time: F(1, 25) = 0.1108812, p = 0.74192 Virus: F(1, 25) = 0.0352374, p = 0.85261 Time:Stim: F(1, 25) = 0.0011986, p = 0.97266
	Fig. S11	G	EGFP_CT12: n = 7 EGFP_CT18: n = 9 Cre_CT12: n = 6 Cre_CT18: n = 7	Log-Rank test followed by pairwise Log-Rank test (Holm-corrected)	Log-Rank test: Chi-squared(3) = 0.1, p = 0.99	NA
	Fig. S11	G	EGFP_CT12: n = 7 EGFP_CT18: n = 9 Cre_CT12: n = 6 Cre_CT18: n = 7	Fisher's exact test followed by pairwise Fisher's exact test (Holm-corrected)	Fisher's exact test: 10- 60 min: p > 0.05	NA
